# Combinations of genomic alterations and immune microenvironmental features associate with patient survival in multiple cancer types

**DOI:** 10.1101/2024.12.27.630504

**Authors:** Masroor Bayati, Zoe P. Klein, Alexander T. Bahcheli, Mykhaylo Slobodyanyuk, Jeffrey To, Kevin C. L. Cheng, Jigyansa Mishra, Diogo Pellegrina, Kissy Guevara-Hoyer, Chris McIntosh, Mamatha Bhat, Jüri Reimand

## Abstract

Oncogenesis and tumor progression are shaped by somatic alterations in the cancer genome and features of the tumor immune microenvironment (TME). How interactions of these two systems influence tumor development and clinical outcomes remains incompletely understood. To address this challenge, we developed the multi-omics analysis framework PACIFIC to systematically integrate genetic cancer drivers and infiltration profiles of immune cells with clinical information. In an analysis of 8500 cancer samples, we report 34 immunogenomic interactions (IGXs) in 13 cancer types in which context-specific combinations of genomic alterations and immune cell activities associate with disease outcomes. Risk associations of IGXs are potentially explained by tumor-intrinsic and microenvironmental metrics of immunogenicity and differential expression of therapeutic targets. In luminal-A breast cancer, *MEN1* deletion combined with reduced neutrophils is associated with poor prognosis and deregulation of immune signalling pathways. These findings help elucidate how cancer drivers interact with TME to contribute to tumorigenesis.
