## Supplementary Tables for "Combinations of genomic alterations and immune microenvironmental features associate with patient survival in multiple cancer types"

### Sheet: Table info
Table S1. Cancer types and the number of samples analysed. Features analyzed in each cancer type. Number of IGXs found in each cancer type.
Table S2. IGX catalog detailed information. Contributing omics features and number of samples, numeric values of significance and confidence intervals.

### Sheet: Table S1 - TCGA cohorts info
Cancer type	Survival type	Number of samples when mutations are used as genomic features	Number of samples when CNAs are used as genomic features	Number (percent) of survival events when mutations are used as genomic features	Number (percent) of survival events when CNAs are used as genomic features	Number of mutation features	Number of CNA features	Number of immune cell fractions	Number of prognostic IGXs
BLCA	OS	397	395	175 (44.08%)	173 (43.8%)	299	73	22	0
BRCA-Basal	PFI	165	174	23 (13.94%)	28 (16.09%)	299	70	22	0
BRCA-LumA	PFI	490	529	47 (9.59%)	53 (10.02%)	299	70	22	1
BRCA-LumB	PFI	202	209	23 (11.39%)	24 (11.48%)	299	70	22	1
CESC	OS	247	252	56 (22.67%)	56 (22.22%)	299	63	22	1
COAD	OS	351	390	79 (22.51%)	86 (22.05%)	299	66	22	9
ESCA	OS	127	127	49 (38.58%)	49 (38.58%)	299	81	22	0
GBM	OS	149	147	117 (78.52%)	117 (79.59%)	299	67	22	1
HNSC	OS	413	421	176 (42.62%)	177 (42.04%)	299	76	22	3
KIRC	OS	351	504	95 (27.07%)	170 (33.73%)	299	28	22	3
KIRP	OS	248	254	37 (14.92%)	39 (15.35%)	299	28	22	1
LGG-IDH.mut	PFI	412	411	124 (30.1%)	124 (30.17%)	299	48	22	0
LIHC	OS	329	332	109 (33.13%)	111 (33.43%)	299	60	22	0
LUAD	OS	468	469	172 (36.75%)	170 (36.25%)	299	75	22	4
LUSC	OS	463	479	199 (42.98%)	205 (42.8%)	299	82	22	2
OV	OS	276	404	164 (59.42%)	249 (61.63%)	299	73	22	0
PAAD	OS	162	171	88 (54.32%)	92 (53.8%)	299	56	22	0
PCPG	PFI	177	162	19 (10.73%)	18 (11.11%)	299	28	22	0
PRAD	PFI	489	487	91 (18.61%)	91 (18.69%)	299	63	22	0
READ	PFI	129	148	28 (21.71%)	35 (23.65%)	299	58	22	0
SARC	OS	234	255	86 (36.75%)	97 (38.04%)	299	68	22	2
STAD	OS	360	362	141 (39.17%)	142 (39.23%)	299	88	22	2
TGCT	PFI	123	127	31 (25.2%)	32 (25.2%)	299	50	22	0
THCA	PFI	486	494	49 (10.08%)	51 (10.32%)	299	42	22	0
THYM	PFI	118	118	21 (17.8%)	21 (17.8%)	299	18	22	0
UCEC	OS	516	525	84 (16.28%)	88 (16.76%)	299	99	22	4

### Sheet: Table S2 - IGXs info
Cancer type	Genomic feature	Immune feature	IGX feature selection frequency (%)	IGX prognosis	Number (percent) of samples with IGX feature present	Number (percent) of samples with genomic feature present and immune feature absent	Number (percent) of samples with genomic feature absent and immune feature present	Number (percent) of samples with genomic feature absent and immune feature absent	logHR (logHR conf. interval) of IGX feature controlled by baseline clinical variables	logHR (logHR conf. interval) of genomic feature controlled by baseline clinical variables	logHR (logHR conf. interval) of immune feature controlled by baseline clinical variables	P-value (adjusted P-value) of ANOVA test for IGX feature controlled by baseline clinical variables	P-value (adjusted P-value) of ANOVA test for IGX feature controlled by baseline clinical variables and genomic feature	P-value (adjusted P-value) of ANOVA test for IGX feature controlled by baseline clinical variables and immune feature	P-value (adjusted P-value) of ANOVA test for IGX feature controlled by baseline clinical variables and both genomic and immune features	P-value of ANOVA test for genomic feature controlled by baseline clinical variables	P-value of ANOVA test for immune feature controlled by baseline clinical variables
BRCA - LumA	11q13.1 (loss)	Neutrophils (low)	63.854	High risk	47 (8.88%)	54 (10.21%)	280 (52.93%)	148 (27.98%)	1.2 (0.52, 1.87)	0.6 (-0.039, 1.25)	0.16 (-0.47, 0.79)	0.0021 (0.0045)	0.007 (0.021)	0.0023 (0.0059)	0.008 (0.041)	0.08	0.61
BRCA - LumB	4q35.2 (loss)	Rest. Dendritic (low)	91.245	High risk	34 (16.27%)	42 (20.1%)	71 (33.97%)	62 (29.67%)	1.72 (0.78, 2.65)	0.72 (-0.17, 1.62)	0.63 (-0.27, 1.52)	0.00069 (0.0023)	0.002 (0.011)	0.0018 (0.0051)	0.006 (0.034)	0.11	0.16
CESC	7p11.2 (gain)	CD8+ T (low)	57.962	High risk	26 (10.32%)	19 (7.54%)	100 (39.68%)	107 (42.46%)	1.41 (0.78, 2.04)	0.51 (-0.094, 1.11)	0.88 (0.31, 1.44)	0.00012 (0.00081)	9.2e-05 (0.0046)	0.003 (0.007)	0.0091 (0.041)	0.11	0.0015
COAD	SMAD4 (mutation)	Rest. Dendritic (high)	65.382	High risk	22 (6.27%)	21 (5.98%)	153 (43.59%)	155 (44.16%)	1.18 (0.46, 1.91)	0.43 (-0.2, 1.05)	0.041 (-0.41, 0.49)	0.0048 (0.0085)	0.0072 (0.022)	0.0042 (0.0088)	0.0054 (0.034)	0.2	0.86
COAD	KMT2C (mutation)	Monocytes (low)	50.778	High risk	22 (6.27%)	21 (5.98%)	154 (43.87%)	154 (43.87%)	1.17 (0.39, 1.95)	0.38 (-0.28, 1.03)	0.056 (-0.39, 0.5)	0.0092 (0.013)	0.011 (0.025)	0.0088 (0.015)	0.0094 (0.041)	0.28	0.81
COAD	PIK3CA (mutation)	Rest. Mem. CD4+ T (low)	65.197	High risk	53 (15.1%)	55 (15.67%)	123 (35.04%)	120 (34.19%)	1 (0.43, 1.57)	0.3 (-0.19, 0.78)	0.17 (-0.28, 0.63)	0.0014 (0.0035)	0.0017 (0.011)	0.0016 (0.0051)	0.0015 (0.021)	0.24	0.46
COAD	17q24.1 (gain)	Eosinophils (low)	51.754	Low risk	72 (18.46%)	21 (5.38%)	239 (61.28%)	58 (14.87%)	-1.3 (-2.2, -0.44)	-0.69 (-1.3, -0.094)	-0.1 (-0.62, 0.41)	0.00036 (0.0015)	0.0082 (0.024)	0.00036 (0.0027)	0.0074 (0.04)	0.015	0.7
COAD	3p26.1 (loss)	Monocytes (high)	55.554	High risk	35 (8.97%)	32 (8.21%)	160 (41.03%)	163 (41.79%)	0.92 (0.32, 1.52)	0.29 (-0.27, 0.85)	0.062 (-0.37, 0.5)	0.006 (0.0098)	0.0018 (0.011)	0.0052 (0.01)	0.001 (0.021)	0.32	0.78
COAD	17q12 (gain)	Rest. NK (high)	52.626	Low risk	53 (13.59%)	45 (11.54%)	142 (36.41%)	150 (38.46%)	-1.4 (-2.4, -0.35)	-0.63 (-1.2, -0.064)	0.043 (-0.4, 0.48)	0.0011 (0.003)	0.02 (0.038)	0.00036 (0.0027)	0.0065 (0.036)	0.021	0.85
COAD	20p12.1 (loss)	Act. Mem. CD4+ T (high)	80.593	Low risk	42 (10.77%)	39 (10%)	115 (29.49%)	194 (49.74%)	-1.6 (-2.8, -0.47)	-0.46 (-1, 0.099)	-0.17 (-0.61, 0.27)	0.00033 (0.0014)	0.0011 (0.01)	0.00027 (0.0027)	0.00052 (0.021)	0.091	0.45
COAD	17p12 (loss)	Act. Mem. CD4+ T (low)	56.508	High risk	134 (34.36%)	89 (22.82%)	99 (25.38%)	68 (17.44%)	0.5 (0.054, 0.94)	-0.062 (-0.52, 0.39)	0.17 (-0.27, 0.61)	0.029 (0.035)	0.0035 (0.015)	0.027 (0.038)	0.00016 (0.013)	0.79	0.45
COAD	3p26.1 (loss)	CD8+ T (high)	66.811	High risk	28 (7.18%)	39 (10%)	167 (42.82%)	156 (40%)	1.16 (0.49, 1.83)	0.29 (-0.27, 0.85)	0.098 (-0.33, 0.52)	0.0026 (0.0054)	0.0024 (0.013)	0.0026 (0.0063)	0.002 (0.024)	0.32	0.65
GBM	EGFR (mutation)	Gamma Delta T (high)	54.419	Low risk	9 (6.04%)	34 (22.82%)	11 (7.38%)	95 (63.76%)	-1.3 (-2.3, -0.24)	-0.011 (-0.41, 0.39)	-0.55 (-1.1, 0.038)	0.0032 (0.0061)	0.0012 (0.01)	0.028 (0.038)	0.011 (0.044)	0.96	0.05
HNSC	NSD1 (mutation)	Mem. B (low)	78.184	Low risk	26 (6.3%)	23 (5.57%)	221 (53.51%)	143 (34.62%)	-1.6 (-2.8, -0.47)	-0.65 (-1.2, -0.082)	-0.21 (-0.51, 0.087)	0.00023 (0.0011)	0.0059 (0.02)	5e-04 (0.0029)	0.014 (0.049)	0.014	0.17
HNSC	KMT2D (mutation)	Naive B (low)	85.929	High risk	25 (6.05%)	28 (6.78%)	182 (44.07%)	178 (43.1%)	1.05 (0.5, 1.6)	0.046 (-0.38, 0.48)	0.38 (0.073, 0.68)	0.00091 (0.0025)	8.9e-05 (0.0046)	0.0045 (0.0091)	0.0012 (0.021)	0.83	0.015
HNSC	NSD1 (mutation)	Act. Mem. CD4+ T (high)	85.955	Low risk	25 (6.05%)	24 (5.81%)	153 (37.05%)	211 (51.09%)	-1.6 (-2.7, -0.42)	-0.65 (-1.2, -0.082)	-0.072 (-0.38, 0.23)	0.00044 (0.0016)	0.012 (0.027)	0.00042 (0.0028)	0.01 (0.043)	0.014	0.64
KIRC	1p36.13 (loss)	Mem. B (high)	98.842	High risk	33 (6.55%)	58 (11.51%)	126 (25%)	287 (56.94%)	1.17 (0.69, 1.66)	0.41 (0.049, 0.77)	0.47 (0.14, 0.79)	2.9e-05 (0.00039)	0.00034 (0.0054)	0.00077 (0.0035)	0.012 (0.046)	0.031	0.0058
KIRC	4q34.3 (loss)	Naive B (low)	78.727	High risk	38 (7.54%)	39 (7.74%)	214 (42.46%)	213 (42.26%)	0.88 (0.43, 1.34)	0.34 (-0.026, 0.7)	0.21 (-0.1, 0.51)	0.00063 (0.0022)	0.0033 (0.015)	0.0015 (0.0051)	0.013 (0.049)	0.077	0.19
KIRC	8q24.22 (gain)	Neutrophils (low)	71.287	High risk	28 (5.56%)	46 (9.13%)	224 (44.44%)	206 (40.87%)	0.75 (0.21, 1.29)	0.024 (-0.38, 0.43)	0.0021 (-0.31, 0.31)	0.014 (0.018)	0.0044 (0.017)	0.011 (0.018)	0.0021 (0.024)	0.91	0.99
KIRP	14q24.2 (loss)	Neutrophils (low)	59.364	High risk	19 (7.48%)	25 (9.84%)	108 (42.52%)	102 (40.16%)	1.42 (0.59, 2.25)	0.48 (-0.27, 1.23)	-0.22 (-0.88, 0.44)	0.0029 (0.0058)	0.0046 (0.017)	0.00065 (0.0032)	0.00017 (0.013)	0.22	0.51
LUAD	KRAS (mutation)	Naive B (high)	93.369	High risk	78 (16.67%)	65 (13.89%)	156 (33.33%)	169 (36.11%)	0.45 (0.074, 0.83)	0.15 (-0.18, 0.47)	-0.063 (-0.37, 0.24)	0.024 (0.03)	0.022 (0.04)	0.0067 (0.013)	0.0024 (0.026)	0.38	0.68
LUAD	STK11 (mutation)	Act. Dendritic (low)	67.192	High risk	24 (5.13%)	33 (7.05%)	210 (44.87%)	201 (42.95%)	0.99 (0.45, 1.54)	0.48 (0.048, 0.92)	-0.12 (-0.42, 0.18)	0.0016 (0.0037)	0.017 (0.032)	0.00052 (0.0029)	0.0043 (0.034)	0.039	0.43
LUAD	TLR4 (mutation)	Act. Dendritic (low)	58.721	Low risk	27 (5.77%)	26 (5.56%)	207 (44.23%)	208 (44.44%)	-0.91 (-1.7, -0.14)	-0.22 (-0.7, 0.26)	-0.12 (-0.42, 0.18)	0.0083 (0.012)	0.0044 (0.017)	0.012 (0.019)	0.0055 (0.034)	0.36	0.43
LUAD	5q35.1 (gain)	Regulatory T (high)	52.949	Low risk	62 (13.22%)	52 (11.09%)	172 (36.67%)	183 (39.02%)	-0.74 (-1.3, -0.18)	-0.29 (-0.69, 0.095)	-0.048 (-0.36, 0.26)	0.0042 (0.0077)	0.011 (0.025)	0.0031 (0.007)	0.0056 (0.034)	0.13	0.76
LUSC	DMD (mutation)	Rest. Dendritic (low)	56.769	High risk	25 (5.4%)	33 (7.13%)	207 (44.71%)	198 (42.76%)	0.92 (0.37, 1.47)	0.31 (-0.11, 0.73)	0.057 (-0.22, 0.34)	0.0038 (0.0072)	0.011 (0.025)	0.0041 (0.0086)	0.012 (0.046)	0.16	0.69
LUSC	KMT2D (mutation)	Monocytes (high)	73.974	High risk	43 (9.29%)	56 (12.1%)	188 (40.6%)	176 (38.01%)	0.82 (0.41, 1.24)	0.16 (-0.18, 0.49)	0.26 (-0.03, 0.54)	0.00044 (0.0016)	0.00022 (0.0052)	0.0018 (0.0051)	0.0015 (0.021)	0.36	0.079
SARC	8q24.21 (gain)	Act. NK (low)	78.018	High risk	45 (17.65%)	38 (14.9%)	83 (32.55%)	89 (34.9%)	1.15 (0.7, 1.6)	0.61 (0.2, 1.02)	0.27 (-0.14, 0.67)	4.4e-06 (0.00023)	3e-04 (0.0054)	7.7e-06 (0.00029)	7e-04 (0.021)	0.0046	0.19
SARC	1p32.1 (gain)	CD8+ T (low)	86.687	High risk	49 (19.22%)	45 (17.65%)	79 (30.98%)	82 (32.16%)	0.93 (0.49, 1.38)	0.72 (0.31, 1.13)	0.15 (-0.25, 0.55)	7.7e-05 (0.00058)	0.025 (0.042)	2.2e-05 (0.00042)	0.0089 (0.041)	0.00065	0.45
STAD	APOB (mutation)	Regulatory T (low)	51.594	Low risk	19 (5.28%)	27 (7.5%)	161 (44.72%)	153 (42.5%)	-1.4 (-2.6, -0.26)	-0.35 (-0.89, 0.18)	-0.029 (-0.36, 0.31)	0.0027 (0.0054)	0.0064 (0.02)	0.0023 (0.0059)	0.0048 (0.034)	0.17	0.87
STAD	9q34.3 (gain)	Act. Mem. CD4+ T (high)	61.345	Low risk	43 (11.88%)	52 (14.36%)	104 (28.73%)	163 (45.03%)	-1.2 (-2, -0.52)	-0.28 (-0.68, 0.11)	-0.46 (-0.81, -0.11)	5.4e-05 (0.00045)	6.8e-05 (0.0046)	0.0013 (0.0048)	0.0014 (0.021)	0.15	0.0085
UCEC	PIK3CA (mutation)	M0 Macrophages (high)	99.841	Low risk	130 (25.19%)	130 (25.19%)	128 (24.81%)	128 (24.81%)	-1 (-1.7, -0.34)	-0.48 (-0.92, -0.039)	-0.17 (-0.6, 0.26)	0.00078 (0.0024)	0.009 (0.024)	0.00046 (0.0029)	0.0053 (0.034)	0.031	0.44
UCEC	3p14.1 (gain)	Naive B (high)	64.141	High risk	28 (5.33%)	37 (7.05%)	234 (44.57%)	226 (43.05%)	0.98 (0.39, 1.56)	0.34 (-0.17, 0.85)	0.24 (-0.19, 0.66)	0.0031 (0.0061)	0.005 (0.018)	0.0062 (0.012)	0.01 (0.043)	0.2	0.27
UCEC	7q31.2 (gain)	Naive B (high)	76.214	High risk	40 (7.62%)	52 (9.9%)	222 (42.29%)	211 (40.19%)	1.27 (0.74, 1.79)	0.67 (0.2, 1.13)	0.24 (-0.19, 0.66)	3.4e-05 (0.00043)	0.0017 (0.011)	5.8e-05 (0.00097)	0.0036 (0.032)	0.007	0.27
UCEC	7q31.2 (gain)	Regulatory T (low)	83.37	High risk	63 (12%)	29 (5.52%)	200 (38.1%)	233 (44.38%)	1.14 (0.66, 1.62)	0.67 (0.2, 1.13)	0.47 (0.027, 0.91)	1.7e-05 (0.00031)	0.00019 (0.0052)	0.00016 (0.002)	0.0013 (0.021)	0.007	0.034
